# Intact and single-molecule analysis of heparan sulfate

**DOI:** 10.64898/2026.06.26.734651

**Authors:** Petar Hristov, Pooria Daneshvar Kakhaki, Talia Tzadikario, Sandeep K. Rai, Guowei Su, Paulo H. Olivieri, Jeffrey D. Esko, Jian Liu, Miten Jain, Ryan A. Flynn

## Abstract

Establishing tools to couple biological processes to a DNA sequence has transformed our ability to monitor life at the molecular scale due to the scalability, flexibility, and low cost of DNA sequencing. Key examples include DNA-protein (ChIP-seq^1^), RNA-protein (CLIP-seq^2^), protein-protein (proximity ligation assay^3^), and Cas-based recording of cellular events^4^. In contrast, this paradigm has not yet significantly enhanced studies of glycans, which are mostly limited to non-DNA based chemical and biochemical assays. While classical asparagine-linked and serine/threonine-linked glycans can be directly sequenced using mass spectrometry, glycosaminoglycans - notable players in the extracellular matrix - cannot be easily analyzed in their full-length form. Here we introduce HS-nano-seq, a generalized framework to selectively label, process, and detect features of heparan sulfate on a nanopore sequencing platform. Recognizing that heparan sulfate is biochemically analogous to a nucleic acid, we report purification techniques using rapid nucleic acid strategies and conjugation methods to couple DNA adapters, generating HS-DNA chimeras resolved as discrete species by capillary electrophoresis (CE). The CE assay can distinguish features of chain length and sulfation patterns. At the single-molecule level enabled by nanopore sensing, we classify a library of synthetic heparan sulfate standards and demonstrate that nanopore ionic current fingerprints encode sulfation-dependent structural features of individual HS chains. Analysis of intact, cell-derived HS could discriminate features of individual chains with different sulfation patterns, defining the heterogeneity of binding motifs across cell types and how cells organize and program the tethered extracellular matrix. More broadly, HS-nano-seq establishes a framework for achieving full-length readouts of ECM glycopolymers that are amenable to the same biological interrogation as nucleic acids.
