## Supplementary material for "Intact and single-molecule analysis of heparan sulfate": Table S1

### Sheet: Nanopore Run 1 Stats
Replicate	Condition	#Basecalled	#Aligned	#Mapped to NRE	#Dual Mapped	% Aligned	%Dual Mapped/Mapped to NRE
1	-HSases	1713004	934979	886019	619187	54.5813	69.8842
1	+HSases	656131	212042	179506	49286	32.317	27.4565
2	-HSases	1466086	808445	763578	531457	55.1431	69.6009
2	+HSases	516737	197267	166598	45464	38.1755	27.2896
3	-HSases	1870165	1047141	987389	696804	55.9919	70.5704
3	+HSases	544565	195745	162070	41405	35.9452	25.5476
Total	-HSases	5049255	2790565	2636986	1847448	55.2669	70.0591
Total	+HSases	1717433	605054	508174	136155	35.2301	26.793
