## Supplementary material for "Intact and single-molecule analysis of heparan sulfate": Table S2

### Sheet: Legend
	Sheet number	Sheet label	Sheet content
	2	Synthetic HS oligosaccharides	Information for synthetic HS oligosaccharides from Glycan Therapeutics
	3	Full-length glycosaminoglycans	Information for full-length glycosaminoglycans used in these studies

### Sheet: Synthetic HS oligosaccharides
	HS standard	Structure	Molecular weight [g/mol]	Product number
	9A	GlcA-GlcNAc-GlcA-GlcNAc-GlcA-GlcNAc-GlcA-GlcNAc-GlcA-Az	1941.68	GT24-AZ-006
	9B	GlcA-GlcNS-GlcA-GlcNS-GlcA-GlcNS-GlcA-GlcNS-GlcA-Az	2093.76	GT24-AZ-012
	9C	GlcA-GlcNS-GlcA-GlcNS-GlcA-GlcNS-GlcA-GlcNS6S-GlcA-Az	2173.82	GT24-AZ-013
	9D	GlcA-GlcNS-GlcA-GlcNS-GlcA-GlcNS6S-GlcA-GlcNS6S-GlcA-Az	2253.88	GT24-AZ-014
	9E	GlcA-GlcNS-GlcA-GlcNS6S-GlcA-GlcNS6S-GlcA-GlcNS6S-GlcA-Az	2333.93	GT24-AZ-015
	9F	GlcA-GlcNS6S-GlcA-GlcNS6S-GlcA-GlcNS6S-GlcA-GlcNS6S-GlcA-Az	2413.99	GT24-AZ-016
	9G	GlcA-GlcNS-GlcA-GlcNAc-GlcA-GlcNAc-GlcA-GlcNAc-GlcA-Az	1979.7	GT77-AZ-056
	9H	GlcA-GlcNS-GlcA-GlcNS-GlcA-GlcNS-GlcA-GlcNAc-GlcA-Az	2055.74	GT77-AZ-058
	9I	GlcA-GlcNS6S-GlcA-GlcNS6S-GlcA-GlcNAc6S-GlcA-GlcNAc6S-GlcA-Az	2337.95	GT77-AZ-061
	9J	GlcA-GlcNAc-GlcA-GlcNAc-GlcA-GlcNS-IdoA-GlcNS-GlcA-Az	2017.72	GT77-AZ-066
	9K	GlcA-GlcNAc-GlcA-GlcNS-GlcA-GlcNS-IdoA2S-GlcNS-GlcA-Az	2135.8	GT77-AZ-071
	9L	GlcA-GlcNS-GlcA-GlcNS-IdoA2S-GlcNS-IdoA2S-GlcNS-GlcA-Az	2253.88	GT77-AZ-073
	9M	GlcA-GlcNAc-GlcA-GlcNS-IdoA2S-GlcNS-IdoA2S-GlcNS-GlcA-Az	2215.86	GT77-AZ-074
	9N	GlcA-GlcNS6S-GlcA-GlcNS6S-GlcA-GlcNS6S-IdoA2S-GlcNS6S-GlcA-Az	2494.05	GT77-AZ-075
	18A	(GlcNS-GlcA)9-Az	4004.33	GT18-AZ-001
	18B	GlcNS-GlcA-(GlcNS-IdoA2S)7-GlcNS-GlcA-Az	4564.73	GT18-AZ-002

### Sheet: Full-length glycosaminoglycans
	GAG shorthand	Product code	Supplier	Average weight [kDa]	Description
	rHS01	rHS01	Tega Therapeutics	20	natively sulfated heparan sulfated from CHO cells
	rHS05	rHS05	Tega Therapeutics	35	lowly sulfated heparan sulfated from CHO cells (minimal 6S sulfation)
	rHS09	rHS09	Tega Therapeutics	20	highly trisulfated heparan sulfated from MST cells (high NS, 2S, 6S sulfation)
	rHS37	rHS37	Tega Therapeutics	20	highly disulfated heparan sulfated from MST cells (high NS, 6S sulfation)
	HP	101931	MP Biomedicals	not specified	porcine heparin
	CS-A	AMS.GAG-CSA01	AMSBIO	not specified	chondroitin sulfate derived from bovine trachea (62% GlcA-GlcNAc4S, 38% GlcA-GlcNAc6S)
	CS-D	AMS.GAG-CSD01	AMSBIO	not specified	chondroitin sulfate derived shark (18% GlcA2S-GlcNAc6S)
	HA	935166	Sigma-Aldrich	25	hyaluronic acid
	HP	950611	McKesson	not specified	porcine heparin
