## Supplementary material for "Intact and single-molecule analysis of heparan sulfate": Table S3

### Sheet: DNA Oligos
	Oligonucleotide	DNA sequence (5'→3')	Nucleotide length	Molecular weight [g/mol]	Modifications	Source
	NRE adapter - forward strand	ACGAGCGGTTGAGAAAGCTACGCCCGCGAATTACAGAGCGCACGGTTTTATTCTTACTTC/3DBCON/	60	19002.5	3' DBCO group	IDT
	NRE adapter - reverse strand	GAAGTAAGAATAAAACCGTGCGCTCTGTAATTCGCGGGCGTAGCTTTCTCAACCGCTCGTA	61	18788.2	5'-A overhang	IDT
	RE adapter - forward strand	/5DBCON/TTGCCTCGGTGCGAACTGTATGAACTACTACTCCAGTGCTACGAGTTGCCGAAGAACTGA	60	18970.5	5' DBCO group	IDT
	RE adapter - reverse strand	TCAGTTCTTCGGCAACTCGTAGCACTGGAGTAGTAGTTCATACAGTTCGCACCGAGGCAA	60	18475	-	IDT
